# Growth of Lahontan Cutthroat Trout from multiple sources reintroduced into Sagehen Creek, CA

**DOI:** 10.1101/2021.03.18.436085

**Authors:** Jonathan E. Stead, Virginia L. Boucher, Peter B. Moyle, Andrew L. Rypel

## Abstract

Lahontan Cutthroat Trout *Oncorhynchus clarkii henshawi* have experienced massive declines in their native range and are now a threatened species under the US Endangered Species Act. A key management goal for this species is re-establishing extirpated populations using translocations and conservation hatcheries. In California USA, two broodstocks (Pilot Peak and Independence Lake) are available for translocation, in addition to potential wild sources. Yet suitability of these sources for re-introduction in different ecosystem types and regions remains an open and important topic. We conducted growth experiments using Lahontan Cutthroat Trout stocked into Sagehen Creek, CA USA. Experiments evaluated both available broodstocks and a smaller sample of wild fish translocated from a nearby creek. Fish from the Independence Lake source had significantly higher growth in weight and length compared to the other sources. Further, Independence Lake fish were the only stock that gained weight on average over the duration of the experiment. Our experiments suggest fish from the Independence Lake brood stock may be useful for re-introduction efforts into small montane headwater streams in California.
