## Supplementary material for "Growth of Lahontan Cutthroat Trout from multiple sources reintroduced into Sagehen Creek, CA": Length, Weight, and Growth Data

reach	fish_id	stock	initial_weight_g	final_weight_g	weight_growth_g	initial_SL_mm	final_SL_mm	SL_growth_mm
XR1	183	AM	21.8	19.7	-2.1	113	117	4
XR1	184	AM	26.2	22.4	-3.8	120	124	4
XR2	199	AM	65.7	60.4	-5.3	167	169	2
XR2	200	AM	22.5	20.6	-1.9	117	119	2
XR3	214	AM	31.9	29.5	-2.4	132	133	1
XR3	215	AM	16	13.8	-2.2	109	109	0
XR4	233	AM	55.6	48.1	-7.5	149	148	-1
XR5	244	AM	72.7	72.3	-0.4	183	181	-2
XR5	245	AM	66	62.8	-3.2	160	165	5
XR5	246	AM	27.1	27.6	0.5	125	128	3
XR7	279	AM	52	61.8	9.8	155	163	8
XR7	280	AM	36.1	37	0.9	139	141	2
XR8	301	AM	79.3	76.4	-2.9	176	178	2
XR8	302	AM	58.2	58	-0.2	159	162	3
XR8	303	AM	73.2	82.6	9.4	172	170	-2
XR9	327	AM	47.6	51.5	3.9	152	157	5
XR9	328	AM	36.5	33.4	-3.1	138	138	0
XR9	329	AM	20.4	17.5	-2.9	108	110	2
XR1	186	HL	28.4	27.8	-0.6	123	128	5
XR1	188	HL	26.2	24.1	-2.1	122	128	6
XR1	189	HL	52.4	49.2	-3.2	149	157	8
XR1	190	HL	30.6	27.5	-3.1	126	133	7
XR1	191	HL	54.2	53.3	-0.9	152	163	11
XR2	201	HL	29.9	27	-2.9	125	130	5
XR2	204	HL	16.1	13.6	-2.5	105	107	2
XR2	205	HL	43.1	37.5	-5.6	144	147	3
XR3	217	HL	69	64.6	-4.4	164	168	4
XR3	219	HL	33.7	34.9	1.2	133	135	2
XR3	220	HL	14.7	13.8	-0.9	101	109	8
XR3	221	HL	18	16.1	-1.9	103	106	3
XR3	222	HL	64.8	62.12	-2.68	155	165	10
XR4	239	HL	17.8	19.7	1.9	108	117	9
XR4	241	HL	32.2	36	3.8	132	140	8
XR4	242	HL	21	17.6	-3.4	116	119	3
XR4	243	HL	32.7	38	5.3	133	143	10
XR5	247	HL	43.8	51.9	8.1	149	162	13
XR5	249	HL	48.9	53.6	4.7	149	153	4
XR5	251	HL	26.2	29.1	2.9	125	127	2
XR5	253	HL	30.7	35.6	4.9	130	138	8
XR6	270	HL	41.6	49.2	7.6	145	154	9
XR6	271	HL	71.9	76.7	4.8	174	177	3
XR6	272	HL	24.4	24	-0.4	121	126	5
XR6	274	HL	16.3	15.6	-0.7	104	109	5
XR6	275	HL	40.7	42	1.3	139	143	4
XR7	291	HL	36.4	40.3	3.9	131	140	9
XR7	292	HL	39	46.1	7.1	140	153	13
XR7	293	HL	49.7	51.5	1.8	155	160	5
XR7	294	HL	35.54	43.4	7.86	134	139	5
XR7	296	HL	50.3	61.4	11.1	153	160	7
XR7	297	HL	41	47.7	6.7	139	147	8
XR7	298	HL	66	85.9	19.9	165	175	10
XR7	300	HL	62.6	71.1	8.5	160	167	7
XR8	315	HL	116.3	113.7	-2.6	194	204	10
XR8	316	HL	54.7	54.4	-0.3	157	165	8
XR8	317	HL	61.4	72	10.6	161	167	6
XR8	318	HL	48.8	49.3	0.5	150	158	8
XR8	319	HL	75.3	79.8	4.5	161	178	17
XR8	320	HL	73.7	77.8	4.1	170	180	10
XR8	321	HL	66.7	72.4	5.7	164	175	11
XR8	322	HL	59.6	59.9	0.3	155	158	3
XR8	323	HL	58.6	63.6	5	159	163	4
XR8	324	HL	55.7	59.4	3.7	161	163	2
XR8	325	HL	59.4	60.7	1.3	158	166	8
XR8	326	HL	77	80.1	3.1	174	178	4
XR9	330	HL	57.5	61.8	4.3	158	160	2
XR9	331	HL	51.5	55.2	3.7	156	162	6
XR9	332	HL	30	31.5	1.5	127	133	6
XR9	334	HL	21	21.4	0.4	117	122	5
XR9	335	HL	48.8	50.1	1.3	152	161	9
XR9	336	HL	35.7	37.1	1.4	133	144	11
XR9	337	HL	38.1	43.2	5.1	140	147	7
XR1	192	PP	53.8	45.7	-8.1	166	165	-1
XR1	193	PP	66.9	57.9	-9	166	168	2
XR1	194	PP	120.5	108	-12.5	199	208	9
XR1	195	PP	61.1	61.1	0	165	173	8
XR1	196	PP	55.2	58.4	3.2	156	159	3
XR1	197	PP	101	99.4	-1.6	186	195	9
XR1	198	PP	98.8	85.6	-13.2	187	195	8
XR2	208	PP	109.8	107.5	-2.3	200	208	8
XR2	209	PP	65.5	60.4	-5.1	169	168	-1
XR2	210	PP	82.9	75.6	-7.3	177	178	1
XR2	211	PP	87.6	82.7	-4.9	179	189	10
XR2	212	PP	108.2	90.8	-17.4	188	189	1
XR2	213	PP	98.3	87.4	-10.9	195	200	5
XR3	223	PP	39	38.8	-0.2	152	149	-3
XR3	224	PP	41.6	40.5	-1.1	148	153	5
XR3	225	PP	67.5	55.2	-12.3	156	160	4
XR3	226	PP	54.1	62.1	8	162	170	8
XR3	227	PP	89.3	88.1	-1.2	187	197	10
XR3	228	PP	85.3	69.6	-15.7	182	184	2
XR3	229	PP	87	80.1	-6.9	184	189	5
XR3	230	PP	81.1	75.9	-5.2	179	185	6
XR4	234	PP	61.2	58.1	-3.1	163	161	-2
XR4	235	PP	96.6	95.6	-1	185	194	9
XR4	236	PP	75	72	-3	175	173	-2
XR4	237	PP	73.5	70.2	-3.3	174	182	8
XR5	254	PP	101.4	97.9	-3.5	195	196	1
XR5	255	PP	57.8	68.8	11	167	171	4
XR5	256	PP	95.5	90.4	-5.1	188	188	0
XR5	257	PP	86.1	93.5	7.4	182	194	12
XR5	258	PP	130.4	130.8	0.4	207	209	2
XR5	259	PP	127.4	134	6.6	202	207	5
XR6	262	PP	109.6	106.3	-3.3	199	203	4
XR6	263	PP	122.1	114.4	-7.7	210	207	-3
XR6	264	PP	102.1	98	-4.1	195	202	7
XR6	265	PP	136.4	136.2	-0.2	207	216	9
XR6	267	PP	46.1	44.9	-1.2	139	145	6
XR6	268	PP	94.8	94.2	-0.6	187	187	0
XR6	269	PP	87.1	74.6	-12.5	173	180	7
XR7	281	PP	36.2	34.9	-1.3	148	150	2
XR7	282	PP	46.3	46.4	0.1	157	161	4
XR7	283	PP	39.9	46.5	6.6	142	153	11
XR7	284	PP	54.3	56.7	2.4	159	161	2
XR7	285	PP	59.6	64.2	4.6	165	166	1
XR7	286	PP	75.1	77.6	2.5	177	181	4
XR7	287	PP	79.7	87.6	7.9	179	192	13
XR7	289	PP	104.6	112.4	7.8	191	202	11
XR7	290	PP	104.5	125.5	21	198	203	5
XR8	304	PP	129.5	127.3	-2.2	212	214	2
XR8	305	PP	105.2	104.2	-1	198	198	0
XR8	306	PP	102.2	102.9	0.7	199	205	6
XR8	308	PP	169.5	153.1	-16.4	224	230	6
XR8	309	PP	150.8	150.1	-0.7	224	223	-1
XR8	310	PP	160.7	150.5	-10.2	220	216	-4
XR8	311	PP	191.1	177.5	-13.6	239	235	-4
XR8	312	PP	127.3	112.9	-14.4	210	207	-3
XR8	313	PP	146.3	147.8	1.5	220	217	-3
XR8	314	PP	145.8	142.2	-3.6	216	213	-3
XR9	338	PP	42.1	41.6	-0.5	153	152	-1
XR9	339	PP	52.4	56.2	3.8	160	165	5
XR9	340	PP	75.8	76.6	0.8	175	177	2
XR9	341	PP	61.2	61.3	0.1	167	167	0
XR9	342	PP	90.4	89.2	-1.2	191	195	4
XR9	343	PP	127	131.1	4.1	208	205	-3
XR9	344	PP	113.3	117.1	3.8	204	215	11
XR9	345	PP	83.8	78.6	-5.2	184	190	6
